# YORU: social behavior detection based on user-defined animal appearance using deep learning

**DOI:** 10.1101/2024.11.12.623320

**Authors:** Hayato M Yamanouchi, Ryosuke F Takeuchi, Naoya Chiba, Koichi Hashimoto, Takashi Shimizu, Ryoya Tanaka, Azusa Kamikouchi

## Abstract

The creation of tools using deep learning methodologies for animal behavior analysis has revolutionized neuroethology. They allow researchers to analyze animal behaviors and reveal causal relationships between specific neural circuits and behaviors. However, the application of such annotation/manipulation systems to social behaviors, in which multiple individuals interact dynamically, remains challenging. Here, we applied an object detection algorithm to classify animal social behaviors. Our system, packaged as “YORU” (Your Optimal Recognition Utility), classifies animal behaviors, including social behaviors, based on the shape of the animal as a “behavior object”. It successfully classified several types of social behaviors ranging from vertebrates to insects. We also integrated a closed-loop control system for operating optogenetic devices into the YORU package. YORU enables real-time delivery of photostimulation feedback to specific individuals during specific behaviors, even when multiple individuals are close together. We hope that the YORU system will accelerate the understanding of the neural basis of social behaviors.
