## Supplementary_Table_01 for "YORU: social behavior detection based on user-defined animal appearance using deep learning"

### Sheet: statistical_reshape_results
dataset name	vs	total duration (minutes)	accuracy	precision	recall	f1_score
fly - wing extension	Manual vs YOLOv5	46.6333	0.933274	0.73732	0.899997	0.810577
ant - trophallaxis	Manual vs YOLOv5	90	0.98258	0.958974	0.958672	0.958823
zebrafish - oriantation	Definition vs YOLOv5	9.99111	0.8087744661921709	0.8785947017991217	0.7054131054131054	0.7825368210607336
zebrafish - oriantation	Manual vs YOLOv5	9.99111	0.9048042704626335	0.8851112055531946	0.8729714605484051	0.8789994199452268
zebrafish - oriantation	Manual vs Definition	9.99111	0.811666	0.8768886401790711	0.7143019943019943	0.7872888274822584
