## Supplementary_Table_02 for "YORU: social behavior detection based on user-defined animal appearance using deep learning"

### Sheet: statistical_reshape_results
model name	transferred model	number of training images	number of ground-truth boxes	Precision (%)	Recall (%)
fly - wing extension	YOLOv5n	200	438	97.53	99.32
	YOLOv5s	200	438	98.87	99.54
	YOLOv5m	200	438	97.98	99.77
	YOLOv5l	200	438	98.2	99.54
	YOLOv5x	200	438	98.64	99.54
	YOLOv5n	500	438	98.64	99.09
	YOLOv5s	500	438	99.09	99.54
	YOLOv5m	500	438	97.97	99.09
	YOLOv5l	500	438	97.52	98.86
	YOLOv5x	500	438	97.76	99.77
	YOLOv5n	1000	438	98.86	99.32
	YOLOv5s	1000	438	98.64	99.54
	YOLOv5m	1000	438	99.32	99.54
	YOLOv5l	1000	438	99.54	99.77
	YOLOv5x	1000	438	98.86	99.32
	YOLOv5n	1500	438	99.32	99.32
	YOLOv5s	1500	438	98.87	99.77
	YOLOv5m	1500	438	99.32	99.54
	YOLOv5l	1500	438	98.86	99.32
	YOLOv5x	1500	438	99.32	99.54
	YOLOv5n	2000	438	99.09	99.32
	YOLOv5s	2000	438	99.32	99.77
	YOLOv5m	2000	438	98.87	99.77
	YOLOv5l	2000	438	99.32	99.54
	YOLOv5x	2000	438	98.87	99.54
ant - trophallaxis	YOLOv5n	200	545	87.8	92.48
	YOLOv5s	200	545	89.86	92.66
	YOLOv5m	200	545	86.71	95.78
	YOLOv5l	200	545	90.8	94.13
	YOLOv5x	200	545	89.53	94.13
	YOLOv5n	500	545	95.48	96.88
	YOLOv5s	500	545	96.02	97.43
	YOLOv5m	500	545	95.84	97.25
	YOLOv5l	500	545	95.38	98.53
	YOLOv5x	500	545	96.53	97.06
	YOLOv5n	1000	545	96.91	97.8
	YOLOv5s	1000	545	97.46	98.72
	YOLOv5m	1000	545	97.29	98.72
	YOLOv5l	1000	545	97.27	98.17
	YOLOv5x	1000	545	97.11	98.72
	YOLOv5n	1500	545	98.36	99.08
	YOLOv5s	1500	545	98.37	99.45
	YOLOv5m	1500	545	97.99	98.53
	YOLOv5l	1500	545	98.18	98.72
	YOLOv5x	1500	545	97.64	98.9
	YOLOv5n	2000	545	98.18	98.72
	YOLOv5s	2000	545	97.63	98.35
	YOLOv5m	2000	545	97.28	98.35
	YOLOv5l	2000	545	97.99	98.53
	YOLOv5x	2000	545	97.82	98.72
zebrafish - oriantation	YOLOv5n	200	1588	90.16	90.55
	YOLOv5s	200	1588	91.06	91.75
	YOLOv5m	200	1588	86.56	94.9
	YOLOv5l	200	1588	88.29	90.68
	YOLOv5x	200	1588	89.81	91.06
	YOLOv5n	500	1588	90.99	95.4
	YOLOv5s	500	1588	87.65	97.86
	YOLOv5m	500	1588	92.45	96.35
	YOLOv5l	500	1588	93.8	95.34
	YOLOv5x	500	1588	93.08	94.84
	YOLOv5n	1000	1588	92.72	97.1
	YOLOv5s	1000	1588	92.63	97.36
	YOLOv5m	1000	1588	93.18	97.23
	YOLOv5l	1000	1588	93.95	95.84
	YOLOv5x	1000	1588	93.95	96.79
	YOLOv5n	1500	1588	92.86	98.24
	YOLOv5s	1500	1588	96.15	97.48
	YOLOv5m	1500	1588	95.67	97.29
	YOLOv5l	1500	1588	95.42	97.1
	YOLOv5x	1500	1588	94.7	97.98
	YOLOv5n	2000	1588	96.95	98.05
	YOLOv5s	2000	1588	95.5	97.67
	YOLOv5m	2000	1588	95.21	97.61
	YOLOv5l	2000	1588	95.2	98.61
	YOLOv5x	2000	1588	94.78	98.3
fly - group (4 males, 4 females)	YOLOv5n	200	5694	90.72	97.86
	YOLOv5s	200	5694	93.86	98.6
	YOLOv5m	200	5694	94.73	98.58
	YOLOv5l	200	5694	95.22	98.56
	YOLOv5x	200	5694	94.27	98.82
	YOLOv5n	500	5694	95.14	99.07
	YOLOv5s	500	5694	95.61	99.14
	YOLOv5m	500	5694	95.64	99.05
	YOLOv5l	500	5694	96	99.07
	YOLOv5x	500	5694	95.91	98.81
	YOLOv5n	1000	5694	95.4	99.12
	YOLOv5s	1000	5694	95.66	99.03
	YOLOv5m	1000	5694	95.91	99.19
	YOLOv5l	1000	5694	96.09	99.16
	YOLOv5x	1000	5694	96.23	99.16
	YOLOv5n	1500	5694	96.12	99.26
	YOLOv5s	1500	5694	95.5	99.24
	YOLOv5m	1500	5694	95.81	99.19
	YOLOv5l	1500	5694	96.25	99.3
	YOLOv5x	1500	5694	96.07	99.23
	YOLOv5n	2000	5694	95.16	99.39
	YOLOv5s	2000	5694	95.14	99.35
	YOLOv5m	2000	5694	96.49	99.42
	YOLOv5l	2000	5694	96.52	99.28
	YOLOv5x	2000	5694	95.82	99.35
ant - group (6 ants)	YOLOv5n	100	274	69.18	80.29
	YOLOv5s	100	274	76.53	77.37
	YOLOv5m	100	274	74	81.02
	YOLOv5l	100	274	82.66	81.75
	YOLOv5x	100	274	80.51	81.39
	YOLOv5n	200	274	81.43	83.21
	YOLOv5s	200	274	83.94	83.94
	YOLOv5m	200	274	82.35	81.75
	YOLOv5l	200	274	87.73	86.13
	YOLOv5x	200	274	85.5	83.94
	YOLOv5n	500	274	87.99	90.88
	YOLOv5s	500	274	90.39	92.7
	YOLOv5m	500	274	89.78	89.78
	YOLOv5l	500	274	89.17	90.15
	YOLOv5x	500	274	89.09	89.42
	YOLOv5n	1000	274	90.39	92.7
	YOLOv5s	1000	274	91.1	93.43
	YOLOv5m	1000	274	91.24	91.24
	YOLOv5l	1000	274	91.88	90.88
	YOLOv5x	1000	274	90.97	91.97
