## Supplementary_Table_03 for "YORU: social behavior detection based on user-defined animal appearance using deep learning"

### Sheet: Sheet1
datasets name	pre-trained model	number of training images	number of ground-truth boxes	Precision (%)	Recall (%)	AP@50								mAP@50	AP@75								mAP@75
						Running	Stop	Whisker-On	Whisker-Off	Eye-Open	Eye-Closed	Grooming-On	Grooming-Off		Running	Stop	Whisker-On	Whisker-Off	Eye-Open	Eye-Closed	Grooming-On	Grooming-Off
mouse - treadmill	YOLOv5s	1891	784	91.79	92.73	0.908596	0.955492	0.753626	0.567249	0.980264	0.833595	0.905465	0.964374	0.858583	0.0330139	0.116593	0.0125662	0	0.569001	0.325769	0.871057	0.964374	0.361547
