## Supplementary_Table_04 for "YORU: social behavior detection based on user-defined animal appearance using deep learning"

### Sheet: statistical_reshape_results
GPU	GPU memory	input image size	network size	YOLOv5n (ms)	YOLOv5s (ms)	YOLOv5m (ms)	YOLOv5l (ms)	YOLOv5x (ms)
GeForce RTX 4080	16GB	640x480	640	5.0±1.1	5.1±1.1	6.4±0.8	10.0±0.7	16.0±0.5
		1280x1024	1280	5.9±1.2	5.4±1.0	7.1±0.7	10.9±0.6	18.7±0.6
GeForce RTX 4060 Laptop GPU	8GB	640x480	640	6.0±1.0	5.9±1.2	9.3±1.4	14.4±2.6	25.8±1.4
		1280x1024	1280	6.9±1.6	7.0±1.7	10.2±1.6	14.6±1.1	25.7±1.5
GeForce RTX 3080	10GB	640x480	640	7.8±1.4	7.7±1.2	9.3±1.1	10.7±1.0	16.9±0.8
		1280x1024	1280	8.1±1.1	8.4±1.1	10.0±1.1	11.5±1.5	15.9±0.9
GeForce RTX 3060 Ti	8GB	640x480	640	8.4±0.4	8.3±0.4	9.6±0.6	13.9±0.6	26.0±0.6
		1280x1024	1280	8.9±0.9	8.9±0.7	11.0±0.6	17.0±0.6	26.5±0.7
GeForce GTX 1080 Ti	11GB	640x480	640	8.4±0.5	8.4±0.5	14.5±0.5	22.5±1.0	39.5±1.4
		1280x1024	1280	8.9±0.8	9.5±0.7	15.6±0.5	23.0±0.9	39.4±1.1
GeForce GTX 1660 SUPER	6GB	640x480	640	9.4±0.8	9.4±0.7	20.0±0.4	33.8±0.6	61.3±0.6
		1280x1024	1280	9.8±0.9	11.1±0.6	21.4±0.4	35.2±0.6	63.3±0.7
GeForce GTX 1660	6GB	640x480	640	11.0±0.6	11.0±0.6	21.2±0.3	35.7±0.4	65.1±0.4
		1280x1024	1280	11.0±0.9	11.2±0.8	22.4±0.4	37.6±1.1	67.5±1.3
GeForce RTX 2060 SUPER	8GB	640x480	640	11.2±3.1	11.2±3.1	14.8±1.6	25.6±1.1	40.4±0.8
		1280x1024	1280	11.7±3.0	12.1±2.9	15.6±1.4	26.0±1.1	41.1±1.1
GeForce RTX 3060	12GB	640x480	640	12.5±2.8	12.5±2.7	14.2±2.9	18.7±2.7	34.9±1.0
		1280x1024	1280	12.4±2.5	12.7±2.5	15.1±3.1	20.3±2.4	35.3±0.9
Quadro K2200	4GB	640x480	640	15.3±0.2	15.1±0.3	78.8±0.8	158.3±2.9	298.9±1.7
		1280x1024	1280	16.4±0.6	33.7±0.4	82.2±0.9	163.9±3.7	309.0±2.7
GeForce 940MX	2GB	640x480	640	29.5±2.4	33.0±4.6	235.9±5.6	465.5±15.9	882.3±12.5
		1280x1024	1280	33.9±4.5	95.0±12.7	251.6±18.6	504.7±3.5	942.5±25.7
