## Supplementary_Table_05 for "YORU: social behavior detection based on user-defined animal appearance using deep learning"

### Sheet: Sheet1
			For model creation				For BORIS analysis
	FPS	Size	Videos	Total length (minutes)	Labeled frames for model creation	Labeled frames for model evaluation	Videos	Video length (minutes)
Fly - wing extension	30	640x480	12	147	2000	225	10	40
Ant - trophallaxis	30	1280x960	5	150	2000	546	3	90
Zebrafish - oriantation	30	1280x1024	8	80	2000	1046	2	10
Fly - group courtship	30	1384x1032	6	243	2000	797	-	-
Ant - group trophallaxis	30	1384x1032	3	50	1000	201	-	-
Mouse - treadmill	30	640x480	12	40	1975	196	-	-
LED lightning (640)	60	640x480	1	15	280	-	-	-
LED lightining (1240)	50	1280x1024	1	15	363	-	-	-
