## Supplementary_Table_06 for "YORU: social behavior detection based on user-defined animal appearance using deep learning"

### Sheet: Sheet1
GPU	GPU memory	CPU	CPU cores	CPU threads	RAM	Double Data Rate (DDR)	OS
GeForce RTX 4080	16GB	Intel Core i7-13700KF	16	24	32GB	5	Windows
GeForce RTX 4080	16GB	Intel Core i7-13700KF	16	24	16GB	5	Windows
GeForce RTX 4060 Laptop GPU	8GB	Intel Core i7-13700H	14	20	32GB	4	Windows
GeForce RTX 3080	10GB	Intel Core i9-11900K	8	16	32GB	4	Windows
GeForce RTX 3060 Ti	8GB	Intel Core i7-11700	8	16	16GB	4	Windows
GeForce GTX 1080 Ti	11GB	Intel Core i7-8700	6	12	16GB	4	Windows
GeForce GTX 1660 SUPER	6GB	Intel Core i5-9400F	6	6	16GB	4	Windows
GeForce GTX 1660	6GB	Intel Core i5-10400	6	12	32GB	4	Windows
GeForce RTX 2060 SUPER	8GB	AMD Ryzen 7 3700X	8	16	32GB	4	Windows
GeForce RTX 3060	12GB	Intel Core i7-9700K	8	8	32GB	4	Windows
Quadro K2200	4GB	Intel Core i7-8700	6	12	16GB	4	Windows
GeForce 940MX	2GB	Intel Core i7-7500U	2	4	16GB	4	Windows
